# CNAHap: a germline haplotyping method using tumor allele-specific copy number alteration

**DOI:** 10.1101/2021.03.27.437314

**Authors:** Bowen Tan, Lingxi Chen, Wenlong Jia, Yanfei Wang, Hechen Li, Shuai Cheng Li

**Author notes:** These authors contributed equally to this work (Bowen Tan, Lingxi Chen).

## Abstract

Haplotype phasing is indispensable to study human genetics. The pervasiveness of large copy number variant segments in solid tumors brings possibilities to resolve long germline phasing blocks utilizing allele imbalance in tumor data. Although there exist such studies, none of them provide easy-use software based on availability and usability. Herein, we present a novel tool, CNAHap, to determine the allele-specific copy number in tumor and then phase germline variants according to the imbalanced alleles in tumor genomes. We also provide interactive web interfaces to visualize the copy number and phase landscape from CNAHap. On *in silico* datasets, CNAHap demonstrates higher allele-specific copy number calling accuracy than the benchmark tool and generates long phasing blocks. As a case study on Hepatocellular carcinoma, CNAHap successfully generates huge phase blocks with the averages of N50 and N90 as 25M and 7M, respectively, and finds the Olfactory receptor family is recurrent amplified. Our results illustrate the efficacy of CNAHap in determining tumor allele-specific copy numbers and their long germline haplotypes. CNAHap is available at https://github.com/bowentan/CNAHap and the CNAHap visualization web interfaces are hosted at bio.oviz.org.
