## Supplementary material for "CNAHap: a germline haplotyping method using tumor allele-specific copy number alteration": Supplimentary Tables

### Sheet: TableS1
Table S1a: The metrics in determining whether to phase CNV segments in Accurity and CNAHap.
sample	purity	TPR	TNR	FPR	FNR	accuracy	TPR_accurity	TNR_accurity	FPR_accurity	FNR_accurity	accuracy_accurity
sim_1	0.2	76.1905	92.7273	7.27273	23.8095	88.1579	26.1905	94.5455	5.45455	73.8095	75.6579
sim_1	0.5	90.6977	92.7273	7.27273	9.30233	92.1569	58.1395	99.0909	0.909091	41.8605	87.5817
sim_1	0.8	97.561	97.2477	2.75229	2.43902	97.3333	43.9024	100	0	56.0976	84.6667
sim_1	1	97.619	99.0826	0.917431	2.38095	98.6755	28.5714	100	0	71.4286	80.1325
sim_2	0.2	82.2222	88.785	11.215	17.7778	86.8421	35.5556	94.3925	5.60748	64.4444	76.9737
sim_2	0.5	95.5556	90.6542	9.34579	4.44444	92.1053	37.7778	88.785	11.215	62.2222	73.6842
sim_2	0.8	97.7778	95.3704	4.62963	2.22222	96.0784	53.3333	100	0	46.6667	86.2745
sim_2	1	100	96.2264	3.77358	0	97.351	40	100	0	60	82.1192
sim_3	0.2	80.5556	88.9831	11.0169	19.4444	87.013	27.7778	94.0678	5.9322	72.2222	78.5714
sim_3	0.5	85.7143	88.6957	11.3043	14.2857	88	34.2857	88.6957	11.3043	65.7143	76
sim_3	0.8	97.2222	90.5172	9.48276	2.77778	92.1053	52.7778	100	0	47.2222	88.8158
sim_3	1	97.2222	93.913	6.08696	2.77778	94.702	16.6667	98.2609	1.73913	83.3333	78.8079
Table S1b: The number of correctly called CNVs in Accurity and CNAHap.
		Total CN		Major CN		Minor CN
Sample	Purity	Accurity	CNAHap	Accurity	CNAHap	Accurity	CNAHap
sim_1	0.2	3	11	3	21	7	25
sim_2	0.2	3	12	3	24	9	27
sim_3	0.2	3	13	3	25	5	26
sim_1	0.5	28	38	31	42	38	51
sim_2	0.5	3	39	6	43	18	56
sim_3	0.5	3	33	6	37	15	51
sim_1	0.8	27	43	27	45	27	48
sim_2	0.8	29	45	29	46	29	52
sim_3	0.8	32	36	32	38	32	50
sim_1	1	20	44	20	44	20	50
sim_2	1	26	46	26	46	26	55
sim_3	1	3	38	1	38	4	48
Table S1c: Phased block length in CNAHap
sample	purity	Phased_CNV_gt100k	Phased_CNV_gt1M	Phased_CNV_gt10M	CNVs	Phased_CNV_gt100k_Rate	Phased_CNV_gt1M_Rate	Phased_CNV_gt10M_Rate
sim_1	0.2	39	8	3	40	0.975	0.2	0.075
sim_2	0.2	46	7	3	49	0.938776	0.142857	0.0612245
sim_3	0.2	41	6	3	42	0.97619	0.142857	0.0714286
sim_1	0.5	46	8	3	47	0.978723	0.170213	0.0638298
sim_2	0.5	52	7	3	53	0.981132	0.132075	0.0566038
sim_3	0.5	42	5	3	43	0.976744	0.116279	0.0697674
sim_1	0.8	42	3	1	43	0.976744	0.0697674	0.0232558
sim_2	0.8	49	5	1	49	1	0.102041	0.0204082
sim_3	0.8	46	5	3	46	1	0.108696	0.0652174
sim_1	1	40	4	1	42	0.952381	0.0952381	0.0238095
sim_2	1	49	4	1	49	1	0.0816327	0.0204082
sim_3	1	42	3	1	42	1	0.0714286	0.0238095
Table S1d: Phased SNVs in CNAHap
sample	purity	phased_snp	total_snp	phase_rate
sim_1	0.2	57936	57939	0.999948
sim_2	0.2	58372	58375	0.999949
sim_3	0.2	55638	55643	0.99991
sim_1	0.5	58615	58619	0.999932
sim_2	0.5	58801	58805	0.999932
sim_3	0.5	55299	55302	0.999946
sim_1	0.8	34245	34248	0.999912
sim_2	0.8	33878	33881	0.999911
sim_3	0.8	55801	55802	0.999982
sim_1	1	33740	33743	0.999911
sim_2	1	32477	32479	0.999938
sim_3	1	34436	34442	0.999826
Table S1e: The swith error and mismatch error in CNAHap.
purity=0.2			purity=0.5			purity=0.8			purity=1
Metric	switch_error_rate	mismatch_error_rate	Metric	switch_error_rate	mismatch_error_rate	Metric	switch_error_rate	mismatch_error_rate	Metric	switch_error_rate	mismatch_error_rate
Q1	0.00757576	0.0358766	Q1	0	0	Q1	0	0	Q1	0	0
Median	0.0828512	0.0941764	Median	0.0075188	0.0217391	Median	0	0.00534759	Median	0	0
Q3	0.160563	0.123333	Q3	0.126703	0.115939	Q3	0.0412088	0.0748252	Q3	0.0153313	0.0441177
Mean	0.0858084	0.0836974	Mean	0.0547398	0.0529723	Mean	0.0363763	0.0374091	Mean	0.0269705	0.0294001
SD	0.073464	0.051602	SD	0.0701493	0.056591	SD	0.0637457	0.0521498	SD	0.0566585	0.047111
Min	0	0	Min	0	0	Min	0	0	Min	0	0
Max	0.243243	0.202532	Max	0.225352	0.176471	Max	0.222222	0.212766	Max	0.227848	0.176471

### Sheet: Table S2
Table S2a: The focal gains obtained from RAIG and RUBIC
tool	type	chrom	arm	start	end	-log10 qvalue	genes
RUBIC	A	20		25849750	30020750	0.650515	DEFB115,DEFB116,DEFB118,DEFB119,DEFB121,DEFB122,FAM182A,FRG1B,hsa-mir-663,LOC100134868,LOC284801,MIR663A,MLLT10P1,NCOR1P1
RAIG	A	1	p	15001	563000	10	LOC100132062,hsa-mir-1302-2,WASH7P,FAM138A,OR4F16,LOC100133331,LOC729737,OR4F3,LOC100132287,FAM138F,OR4F29,OR4F5
RAIG	A	10	p	38769001	38889000	3	ACTR3BP5,LOC399744
RAIG	A	12	p	1	148500	10	LOC100288778,FAM138D
RAIG	A	14	q	106785501	107289000	1.22185	LINC00221,LINC00226
RAIG	A	14	q	19000001	19153000	0.846185	OR11H12
RAIG	A	4	p	14001	68500	2.22185	ZNF595,ZNF718
RAIG	A	5	p	1547501	1920500	1.69897	SDHAP3,LOC728613,IRX4,NDUFS6,hsa-mir-4277,MRPL36,MIR4277
RAIG	A	5	p	17635001	17922500	1.18046	LOC401177,CDH18
RAIG	A	8	p	12046001	12315500	2.69897	FAM66A,FAM86B2,LOC100506990,DEFB109P1,FAM90A25P,FAM86B1
RAIG	A	8	p	1923001	2332000	1.88606	KBTBD11,CSMD1,MYOM2
Table S2b: Focal genes compared with Pang et al.
Focal Genes	In study	Pang et al.
ACTR3BP5	gain	-
CDH18	gain	-
CSMD1	gain	-
DEFB109P1	gain
DEFB109P1B	-	gain
DEFB115	gain	-
DEFB116	gain	-
DEFB118	gain	-
DEFB119	gain	-
DEFB121	gain	-
DEFB122	gain	-
FAM138A	gain	gain
FAM138D	gain	-
FAM138F	gain	gain
FAM182A	gain	-
FAM66A	gain	gain
FAM86B1	gain	-
FAM86B2	gain	loss
FAM90A25P	gain	-
FRG1B	gain	-
hsa-mir-1302-2	gain	-
hsa-mir-4277	gain	-
hsa-mir-663	gain	-
IRX4	gain	-
KBTBD11	gain	-
LINC00221	gain	-
LINC00226	gain	-
LOC100132062	gain	gain
LOC100132287	gain	gain
LOC100133331	gain	gain
LOC100134868	gain	-
LOC100288778	gain	-
LOC100506990	gain	-
LOC284801	gain	-
LOC399744	gain	-
LOC401177	gain	-
LOC728613	gain	-
LOC729737	gain	-
MIR4277	gain	-
MIR663A	gain	-
MLLT10P1	gain	-
MRPL36	gain	-
MYOM2	gain	-
NCOR1P1	gain	-
NDUFS6	gain	-
OR11H12	gain	-
OR4F16	gain	gain
OR4F29	gain	gain
OR4F3	gain	gain
OR4F5	gain	gain
SDHAP3	gain	-
WASH7P	gain	-
ZNF595	gain	-
ZNF718	gain	-

### Sheet: Table S3
Table S3a: The phasing statistics of 24 HCC samples.
Sample	Purity	CNV_Length	CNV_Length_Ratio	Phased_CNV_Length	Phased_CNV_Length_Ratio	CNV_Num	Unphased_CNV_Num	Phased_CNV_Num	Phased_CNV_Num_Rate	Phased_CNV_Num_Rescale_Rate	N50	N90	SNV_Num	Phased_SNV_Num	SNV_Phase_Rate	SNV_Phase_Rescale_Rate	Phased_CNV_gt100k	Phased_CNV_gt1M	Phased_CNV_gt100k_Rate	Phased_CNV_gt100k_Rescale_Rate	Phased_CNV_gt1M_Rate	Phased_CNV_gt1M_Rescale_Rate
11T	0.82863	2522014757	0.813084	2407987769	0.776322	621	329	292	0.470209	559.549	25217499	6952499	2214967	1835395	0.828633	1.74834e+06	263	159	0.900685	1018.67	0.544521	615.853
22T	0.94471	2719670069	0.876807	2677121072	0.86309	1046	372	674	0.644359	766.788	7525999	1963999	2153898	1914662	0.888929	1.87556e+06	663	485	0.98368	1112.54	0.719585	813.85
32T	0.81526	2496785415	0.80495	2408194940	0.776389	551	294	257	0.466425	555.045	28154999	6798499	2212987	1843631	0.833096	1.75775e+06	240	155	0.933852	1056.19	0.603113	682.121
38T	0.68806	2713762380	0.874903	2713322382	0.874761	1049	419	630	0.600572	714.681	7716999	2309999	2268742	2089482	0.920987	1.9432e+06	611	480	0.969841	1096.89	0.761905	861.714
41T	0.86154	2842830583	0.916513	2842637584	0.916451	780	219	561	0.719231	855.885	10489999	2831499	2274097	2034416	0.894604	1.88753e+06	526	399	0.937611	1060.44	0.71123	804.401
62T	0.72118	2345216356	0.756085	2323723927	0.749156	515	271	244	0.473786	563.806	17857499	5418499	2218210	1775940	0.800619	1.68923e+06	235	202	0.963115	1089.28	0.827869	936.32
64T	0.78512	2157173129	0.695461	2157173129	0.695461	1553	752	801	0.515776	613.773	6562999	1259499	2294992	1676750	0.730613	1.54152e+06	753	427	0.940075	1063.22	0.533084	602.918
70T	0.71648	2420820988	0.78046	2185675638	0.70465	2135	945	1190	0.557377	663.279	3378499	897499	2399280	1774055	0.739411	1.56009e+06	1131	626	0.95042	1074.93	0.52605	594.963
71T	0.66598	1220301451	0.393419	1220301451	0.393419	501	344	157	0.313373	372.914	14330999	4537499	2287711	1023422	0.447356	943879	152	122	0.968153	1094.98	0.77707	878.866
73T	0.56275	2508108908	0.808601	2508108908	0.808601	221	129	92	0.41629	495.385	55831499	20851999	2257826	1935283	0.857144	1.80849e+06	86	75	0.934783	1057.24	0.815217	922.011
81T	0.83267	2365152472	0.762513	2365152472	0.762513	1439	772	667	0.463516	551.584	5898999	1943499	2281795	1863218	0.816558	1.72286e+06	654	510	0.98051	1108.96	0.764618	864.783
95T	0.74553	2073187347	0.668385	2072286348	0.668094	877	519	358	0.40821	485.77	10268499	3178499	2273150	1599126	0.703485	1.48429e+06	349	297	0.97486	1102.57	0.829609	938.288
122T	0.71279	2297859422	0.740818	2297859422	0.740818	383	205	178	0.464752	553.055	36509499	9390499	2185671	1707448	0.781201	1.64826e+06	163	119	0.91573	1035.69	0.668539	756.118
131T	0.51008	2679029781	0.863705	2670265282	0.860879	255	145	110	0.431373	513.333	57562999	21069999	2250509	2029984	0.902011	1.90316e+06	105	81	0.954545	1079.59	0.736364	832.827
172T	0.96063	2033962080	0.655739	2033808081	0.655689	799	423	376	0.470588	560	15423999	3116999	2204334	1571763	0.713033	1.50443e+06	356	232	0.946809	1070.84	0.617021	697.851
180T	0.82229	2790186462	0.899541	2681071479	0.864363	563	250	313	0.55595	661.581	26660999	6111499	2330762	2109905	0.905243	1.90998e+06	288	189	0.920128	1040.66	0.603834	682.936
182T	0.77027	2825320675	0.910868	2825320675	0.910868	501	217	284	0.566866	674.571	25539999	6827999	2197603	2058921	0.936894	1.97676e+06	267	183	0.940141	1063.3	0.644366	728.778
193T	0.85945	1557854949	0.502244	1510247483	0.486896	1590	825	765	0.481132	572.547	4220999	995999	2052525	1101054	0.536439	1.13184e+06	718	366	0.938562	1061.51	0.478431	541.106
200T	0.64103	2755625313	0.888399	2585166818	0.833444	417	219	198	0.47482	565.036	47442999	11466499	1872555	1726932	0.922233	1.94582e+06	178	115	0.89899	1016.76	0.580808	656.894
260T	0.89429	2521064225	0.812778	2512717230	0.810087	293	158	135	0.460751	548.294	42333499	12511499	2286772	1914877	0.837371	1.76677e+06	126	98	0.933333	1055.6	0.725926	821.022
261T	0.88652	2643617922	0.852288	2620400925	0.844803	711	322	389	0.547117	651.069	13182499	3883499	2610642	1998303	0.765445	1.61502e+06	369	297	0.948586	1072.85	0.763496	863.514
266T	0.92023	2803095118	0.903703	2799226619	0.902456	253	104	149	0.588933	700.83	52283999	14771999	2219106	2078608	0.936687	1.97632e+06	140	98	0.939597	1062.68	0.657718	743.879
273T	0.9182	2590899744	0.835292	1347495283	0.434425	339	230	109	0.321534	382.625	43712499	10647499	2121087	967786	0.456269	962684	93	62	0.853211	964.982	0.568807	643.321
274T	0.57322	2761362261	0.890248	2291710274	0.738835	255	132	123	0.482353	574	62813891	19219499	2221360	1701435	0.765943	1.61607e+06	108	70	0.878049	993.073	0.569106	643.659
Table S3b: The phasing statistics of HCC cohort.
Metric	Purity	CNV_Length	CNV_Length_Ratio	Phased_CNV_Length	Phased_CNV_Length_Ratio	CNV_Num	Unphased_CNV_Num	Phased_CNV_Num	Phased_CNV_Num_Rate	Phased_CNV_Num_Rescale_Rate	N50	N90	SNV_Num	Phased_SNV_Num	SNV_Phase_Rate	SNV_Phase_Rescale_Rate	Phased_CNV_gt100k	Phased_CNV_gt1M	Phased_CNV_gt100k_Rate	Phased_CNV_gt100k_Rescale_Rate	Phased_CNV_gt1M_Rate	Phased_CNV_gt1M_Rescale_Rate
Q1	0.706608	2.33338e+09	0.752268	2.17855e+09	0.702353	372	214	155	0.462825	550.762	9630624	2701124	2.20265e+06	1.69526e+06	0.737212	1.55545e+06	149	110.75	0.930032	1051.87	0.577882	653.585
Median	0.80019	2521539491	0.812931	2.40809e+09	0.776356	557	282.5	288	0.474303	564.421	21537499	5764999	2.23593e+06	1839513	0.822596	1.7356e+06	265	186	0.939836	1062.95	0.663129	749.999
Q3	0.867785	2728658880	0.879705	2.67198e+09	0.861432	919.25	420	578.25	0.556307	662.005	42678249	10852249	2.28304e+06	2.00622e+06	0.896456	1.89144e+06	547.25	374.25	0.956688	1082.01	0.762303	862.164
Mean	0.776538	2.44354e+09	0.787784	2.33571e+09	0.75302	735.292	358.125	377.167	0.495637	589.808	2.58718e+07	7.45654e+06	2.23711e+06	1.76385e+06	0.788342	1.66333e+06	357.25	243.625	0.937719	1060.56	0.667845	755.333
SD	0.125225	4.03458e+08	0.130073	4.44194e+08	0.143206	504.192	237.81	282.34	0.0922275	109.751	1.92225e+07	6.28757e+06	129193	323620	0.139717	294789	271.262	166.887	0.0316201	35.7623	0.104969	118.72
Min	0.51008	1220301451	0.393419	1220301451	0.393419	221	104	92	0.313373	372.914	3378499	897499	1872555	967786	0.447356	943879	86	62	0.853211	964.982	0.478431	541.106
Max	0.96063	2842830583	0.916513	2842637584	0.916451	2135	945	1190	0.719231	855.885	62813891	21069999	2610642	2109905	0.936894	1.97676e+06	1131	626	0.98368	1112.54	0.829609	938.288
